# Extreme genome reduction selectively retains modular regulatory architecture in *Prochlorococcus* MED4: conserved transcriptional modules reveal core physiological regulatory programs

**DOI:** 10.64898/2026.04.15.718746

**Authors:** Zachary Johnson, Natalie C. Sadler, Marci R. Garcia, Xiaolu Li, Jordan Rozum, Lindsey Anderson, Tong Zhang, Song Feng, Wei-Jun Qian, Margaret S. Cheung, Pavlo Bohutskyi

## Abstract

*Prochlorococcus* MED4 is a minimal photoautotroph whose extreme genome streamlining extends to its transcriptional regulatory architecture, yet it dominates high-light oligotrophic surface waters and drives marine carbon cycling. Despite ecological significance, MED4 remains genetically intractable, lacking molecular tools to characterize regulatory mechanisms and construct a transcriptome-wide regulatory map. To address this, we assembled an RNA-seq compendium of 253 samples, including 207 new samples capturing transcriptional responses across three classes of experiments: diverse environmental perturbations, a 24-hour circadian cycle, and phage infection. Using independent component analysis (ICA) applied to 247 quality-filtered samples, we identify 32 independently regulated gene set modules in MED4 (iModulons). By comparison, we previously identified 78 iModulons in the model cyanobacterium *Synechococcus elongatus* PCC 7942, revealing how dramatically genome reduction has simplified MED4’s regulatory architecture. Of the 32 iModulons in MED4, 13 are conserved modules that correlate with experimentally validated transcriptional regulons in PCC 7942, identifying regulatory programs that resisted elimination under extreme selective pressure. These conserved modules reveal regulatory programs governing photosynthesis and light responses (RpaB), circadian rhythms (RpaA), and nutrient assimilation (NtcA, PhoB). Known regulator-specific DNA-binding motifs upstream of genes in conserved modules independently support their identification as regulatory targets. Notably, RpaA governs circadian rhythms through three temporally distinct modules in MED4 versus one in PCC 7942, and the RpaB photoprotection module similarly splits into two. This work uncovers the minimal regulatory core governing photosynthesis, circadian rhythms, and C/N/P metabolism in a globally critical but genetically intractable photoautotroph. This approach offers a generalizable framework for regulatory inference beyond model organisms.

**Importance:** The minimal photoautotroph *Prochlorococcus* MED4 possesses only 28 transcriptional regulators, *versus* 150+ found in most cyanobacteria, reflecting a genome streamlined by billions of years of natural selection. This streamlining minimized metabolic costs, enabling MED4 to dominate nutrient-depleted oceans today. This raises a fundamental question: which regulatory programs did nature choose to keep? The answer matters, but MED4 cannot be studied by conventional genetics, placing its molecular machinery beyond direct experimental reach. Instead, we use large-scale computational methods to define groups of co-regulated genes in MED4. By comparing MED4 with a genetically tractable model cyanobacterium, we can distinguish which regulatory programs nature preserved from those it discarded. This work reveals the minimal regulatory architecture sufficient to sustain the smallest oxygenic photoautotroph on Earth. The principles uncovered here, distinguishing essential from dispensable regulatory programs in a naturally streamlined organism, inform the design of minimal photosynthetic platforms for biotechnology.
