## Supplemental Data 6 MED4_regulator_dna_motifs for "Extreme genome reduction selectively retains modular regulatory architecture in *Prochlorococcus* MED4: conserved transcriptional modules reveal core physiological regulatory programs"

### Sheet: Sheet1
TF	MED4 iModulon	Operon	Start	End	Operon distance	Strand	q-value	Sequence	genes
RpaB	RpaB~P	TU316	602947	602963	156	-	0.0449	TTAACAATAATTTATA	crtL2
		TU352	659043	659059	161	-	0.0221	GTTACATTTATTAATA	hli22
		TU421	772195	772211	12	-	0.0221	TTTACATATAGTAACA	PMM1894
		TU750	1350447	1350463	86	-	0.0449	TTTAGATATCTTAACA	hli5
	RpaB ROS	TU352	659043	659059	22	-	0.028	GTTACATTTATTAATA	hli21
		TU421	772195	772211	12	-	0.028	TTTACATATAGTAACA	PMM1894
	HLI	TU1063	628101	628117	233	-	0.0136	GTTACATTTTGTTCAA	TX50_RS09260
		TU352	659043	659059	161	-	0.00256	GTTACATTTATTAATA	hli22
		TU423	773816	773832	23	-	0.00256	GTTATATTTGTTTACA	hli18, hli17, hli16
		TU572	1064443	1064459	48	+	0.00548	TTTACAAACCTTCATA	hli4
		TU592	1085624	1085640	22	+	0.000356	GTTACATTAATTAACA	hli14
		TU733	1334495	1334511	215	+	0.0101	GTTACATTAATGTCCA	hli11
		TU743	1345690	1345706	130	-	0.00256	GTTATATTTGTTTACA	hli18, hli17
		TU750	1350447	1350463	86	-	0.0052	TTTAGATATCTTAACA	hli5
		TU856	1558302	1558318	36	-	0.00878	TTTACATTTCTTAATG	rpoD3
RpaA	RpaA~P	TU38	79677	79702	154	+	0.0395	AGATTTCTAGATTTCTTTAAAATTC	PMM0075
		TU146	306426	306451	67	-	0.0395	TAAATTTAAGAATTACTTAACTTTT	minD
		TU229	425995	426020	221	+	0.0395	TGAAATTCACAACTTCTTAAGATTT	ctaA
		TU503	947832	947857	219	+	0.0395	CAAAATTAACATTTCCTTTAAACGT	PMM0996
		TU676	1241103	1241128	66	-	0.0395	ATTACTTAATACCTGCTTCAGATTT	rpoD6
		TU706	1305019	1305044	285	-	0.0395	TTATGTTTTCAATTTCTTCAGATTT	serA
		TU719	1317671	1317696	174	+	0.0395	GGCTCTCAATATTTCCTTAATCTGA	PMM1978
	RpaA cox	TU105	238661	238686	173	-	0.0445	ATTTCTTGCTGTCTTCTTAAGTTTT	dcd, PMM0245
		TU228	425995	426020	90	-	0.0276	TGAAATTCACAACTTCTTAAGATTT	ctaE, ctaD, ctaC
		TU229	425995	426020	221	+	0.0276	TGAAATTCACAACTTCTTAAGATTT	ctaA, ctaB
		TU622	1124087	1124112	17	+	0.0445	ATATTTACATAATGTCTTAAGATTT	CopG family protein
		TU676	1241103	1241128	66	-	0.0276	ATTACTTAATACCTGCTTCAGATTT	rpoD6
	Sigma	TU1164	125161	125186	183	+	0.00805	AATTCTTTCGATTTGCTTAATAATT	rpaA
		TU229	425995	426020	221	+	0.00805	TGAAATTCACAACTTCTTAAGATTT	ctaA
		NaN	657002	657027	71	-	0.0167	GAAATTTAATCTTTTATTTGGATTT	PMM1866
		NaN	741641	741666	83	+	0.00805	AAACCTTAAATTTCTCTTTAATTTT	PMM1890
		TU600	1101038	1101063	138	+	0.0135	AATTCTTTATATTTTGTTTATATTC	PMM1149
		TU622	1124087	1124112	17	+	0.0148	ATATTTACATAATGTCTTAAGATTT	CopG
		NaN	1228747	1228772	76	+	0.0343	AAATCTTCATATTTTTTTAACGTTA	PMM1276
		TU676	1241103	1241128	66	-	0.00805	ATTACTTAATACCTGCTTCAGATTT	rpoD6
		NaN	1329003	1329028	87	-	0.0367	TTTTTTTCGCTTTTCCTTAACAATA	PMM1992
		NaN	1332369	1332394	46	+	0.0204	ATTCTTTTATATTATTTTCAGATTT	PMM1994
		TU894	1649427	1649452	60	-	0.00805	AAATCATAATGTTTTCTTTATATTT	sps
NtcA	NtcA ABC	NaN	324482	324498	256	-	0.0357	CGTATCAACTGACACA	PMM1810
		TU189	352906	352922	59	+	0.0244	TGTATTAACAAATACA	nrtA, ntrB, cynD, cynS
		TU467	881301	881317	56	+	0.0244	AGTTACCTTTGATACA	glnA
		TU490	926506	926522	82	+	0.00868	TGTTACCTATGCTACA	urtA
	NtcA	TU106	238641	238657	54	+	0.00632	TGTTACTGTTGATACA	ntcA
		TU189	352906	352922	59	+	0.016	TGTATTAACAAATACA	nrtA, ntrB
		TU216	395850	395866	84	-	0.00165	AGTAGCTATTGCTACA	PMM1846
		TU1063	627957	627973	89	-	0.00165	GGTAGCGGTTGCTACA	TX50_RS09260
		TU467	881301	881317	56	+	0.0173	AGTTACCTTTGATACA	glnA
		TU490	926506	926522	82	+	0.00411	TGTTACCTATGCTACA	urtA
		TU990	981422	981438	82	-	0.0258	AGTATTTAAAACTACA	PMM1037
		TU976	1087563	1087579	56	+	0.0261	AGTATTCAAAAATACA	PMM1964
		TU789	1395901	1395917	56	+	0.0176	TGTTATCATTGATACA	PMM1462, glnB
PhoB	PhoB	TU366	669275	669305	108	+	0.000221	CTTATTTTCTTTTTAATTTTTCCTTAAACC	phoB, phoR
		TU367	671680	671710	78	-	0.0101	CTTTGTTTGATTTTAAATTTTTCCTATATT	PMM0707
		TU368	674014	674044	53	-	0.00152	CTTAATAAATGTATTTTTTGTTCTTAACTT	PMM0708
		TU369	675725	675755	244	-	1e-05	ATTAATCTTCTCTTAAACTTATCTTATACC	som
		TU1054	675725	675755	112	+	1e-05	ATTAATCTTCTCTTAAACTTATCTTATACC	pstS
		TU370	678139	678169	52	-	0.0144	AATTACCATCAATCAAACAAAGCTTATCAT	chrA
		TU1052	681122	681152	49	-	0.000221	AAAAAATTTTTCTTTAACTTTACTTAACCA	TX50_RS03815
		TU373	682801	682831	49	+	0.000221	ATTAAATATTTTTTAATTTATTTTTAACTT	ptrA
		TU374	683387	683417	50	+	0.00416	TTTTAAAGATAATTAACCAAATCTTAATTA	PMM0719
		NaN	683542	683572	204	+	0.0417	TAAAAGGCATTCAGAATTTGATATTAAGCC	TX50_RS09860
		TU376	684712	684742	82	-	0.000322	TTTATTTTTTGCTTAATTACTTCTTAATCT	PMM0720
		TU377	685735	685765	127	+	1.9e-05	AATAAAATTTTCTTTAACTTTACTTAACCA	pstC, pstA
		TU761	1357632	1357662	86	+	0.00056	TTTATAAATTACTTAAATTTAATTTAACCC	psip1
LexA	LexA	TU1195	30264	30278	16	+	0.00695	AATACATATGTACT	PMM0030
		TU1122	323616	323630	23	-	0.0117	AGTATATTTGTACT	PMM0334
		TU161	326705	326719	13	+	0.00374	AATACATCTGTACT	PMM1813
		TU344	652921	652935	14	+	0.00229	AGTACACCTGTATT	PMM0684
		TU424	774763	774777	14	-	0.00402	AGTACACATGTATT	PMM0819
		TU476	894743	894757	47	+	0.0114	AGTACATATATACT	umuD, umuC
		TU603	1103475	1103489	22	-	0.0117	AGTATATTTGTACT	PMM1966
		TU664	1216918	1216932	23	-	0.0138	GGTACAAATGTATT	lexA
		TU772	1367103	1367117	14	+	0.000331	AGTACACTTGTACT	PMM1427
		TU828	1490362	1490376	87	+	0.000495	AGTACACATGTACT	recA
CcmR	CCM	TU282	519066	519082	11	+	0.0156	ATAAATTTAGGTCTAT	cbbL
