## Supplemental Data 3 med4_imodulon_enrichment for "Extreme genome reduction selectively retains modular regulatory architecture in *Prochlorococcus* MED4: conserved transcriptional modules reveal core physiological regulatory programs"

### Sheet: GO-BP
iModulon	Identifier	Identfier Description	q-value	n	N	Enriched Genes
CCM	GO:0015977	carbon fixation	0.00015	3	5	csoS1, csoS2, csoS3
CCM	GO:0009853	photorespiration	0.0013	2	5	cbbL, cbbS
CCM	GO:0019253	reductive pentose-phosphate cycle	0.0026	2	5	cbbL, cbbS
CCM	GO:0015979	photosynthesis	0.013	3	5	csoS1, csoS2, csoS3
LexA	GO:0009432	SOS response	0.037	4	56	umuD, umuC, lexA, recA
NtcA ABC	GO:0006811	monoatomic ion transport	0.0014	3	18	nrtA, ntrB, cynD
PSII	GO:0009772	photosynthetic electron transport in photosystem II	9.1e-05	4	41	psbA, psbB, psbD, psbC
PSII	GO:0015990	electron transport coupled proton transport	0.022	3	41	ndhF, ctaD, ndhD
Ribo-1	GO:0006412	translation	8.1e-22	34	141	rplL, rplJ, rplA, rps1a, rpsD, rplS, rpmF, rpsR, rpmG, rpsO, rpmH, rpsN, rpsP, rplU, rpmA, ycf65, rpsT, rpsG, rpsL, rpmE, rpsI, rplM, rpsK, rpsM, rpmJ, rpsS, rplB, rplW, rplD, rplC, rpmI, rplT, rplI, rpsF
Ribo-2	GO:0006412	translation	5e-14	17	39	rplL, rpsJ, rplO, rpsE, rplR, rpsH, rplE, rplX, rplN, rpsQ, rpmC, rplP, rpsC, rplV, rpsS, rplB, rplW
RpaB~P	GO:0015979	photosynthesis	9.6e-11	15	57	psbX, psbH, cpeB, petA, petC, psaJ, psaF, chlP, acsF, psaK, psaL, psaI, psaA, psaD, psbZ
RpaB~P	GO:0036068	light-independent chlorophyll biosynthetic process	0.024	3	57	bchL, chlN, acsF
Rre1	GO:0042026	protein refolding	0.015	3	29	dnaJ, groL, groL

### Sheet: GO-MF
iModulon	Identifier	Identifier Description	q-value	n	N	Enriched Genes
CCM	GO:0016984	ribulose-bisphosphate carboxylase activity	0.0044	2	5	cbbL, cbbS
ChlB	GO:0016636	oxidoreductase activity, acting on the CH-CH group of donors, iron-sulfur protein as acceptor	0.043	2	12	chlB, chlN
ChlB	GO:0016730	oxidoreductase activity, acting on iron-sulfur proteins as donors	0.043	2	12	chlB, chlN
PSII	GO:0016168	chlorophyll binding	1.1e-09	7	41	psbA, psbB, pcbA, psbD, psbC, psaB, psaA
PSII	GO:0045156	electron transporter, transferring electrons within the cyclic electron transport pathway of photosynthesis activity	0.00037	4	41	psbA, psbB, psbD, psbC
PhoB	GO:0005315	phosphate transmembrane transporter activity	0.046	2	15	pstC, pstA
Ribo-1	GO:0003735	structural constituent of ribosome	9.4e-23	33	141	rplL, rplA, rps1a, rpsD, rplS, rpmF, rpsR, rpmG, rpsO, rpmH, rpsN, rpsP, rplU, rpmA, ycf65, rpsT, rpsG, rpsL, rpmE, rpsI, rplM, rpsK, rpsM, rpmJ, rpsS, rplB, rplW, rplD, rplC, rpmI, rplT, rplI, rpsF
Ribo-1	GO:0019843	rRNA binding	1.8e-11	19	141	rsgA, rplA, rpsD, typA, rpsO, rpsN, rplU, rpsG, rpsL, rpmE, rpsK, rpsM, rpsS, rplB, rplW, rplD, rplC, rplT, rplI
Ribo-2	GO:0003735	structural constituent of ribosome	1.8e-16	18	39	rplL, rpsJ, rplO, rpsE, rplR, rplF, rpsH, rplE, rplX, rplN, rpsQ, rpmC, rplP, rpsC, rplV, rpsS, rplB, rplW
Ribo-2	GO:0019843	rRNA binding	2.6e-12	13	39	rplO, rpsE, rplF, rpsH, rplE, rplX, rpsQ, rplP, rpsC, rplV, rpsS, rplB, rplW
Ribo-2	GO:0046933	proton-transporting ATP synthase activity, rotational mechanism	1.1e-06	6	39	atpG, atpA, atpH, atpF, atpF2, atpE
RpaA cox	GO:0004129	cytochrome-c oxidase activity	0.0042	3	34	ctaE, ctaD, ctaC
RpaA~P	GO:0009039	urease activity	0.019	3	70	ureC, ureB, ureA
RpaA~P	GO:0050661	NADP binding	0.036	5	70	gndA, zwf, pntB, pntA2, pntA1
RpaA~P	GO:0008750	proton-translocating NAD(P)+ transhydrogenase activity	0.019	3	70	pntB, pntA-2, pntA-1
Rre1	GO:0140662	ATP-dependent protein folding chaperone	0.0006	4	29	groL, htpG, groL, dnaK
Rre1	GO:0051082	unfolded protein binding	1.2e-07	7	29	grpE, dnaJ, groL, htpG, groL, groES, dnaK

### Sheet: GO-CC
iModulon	Identifier	Identifier Description	q-value	n	N	Enriched Genes
CCM	GO:0031470	carboxysome	1.3e-09	5	5	csoS1, cbbL, cbbS, csoS2, csoS3
HLI	GO:0016020	membrane	0.048	8	15	hli22, hli17, hli16, hli4, hli14, hli11, hli17, hli5
Mem-1	GO:0016020	membrane	0.0078	16	40	PMM0576, PMM1861, PMM0722, PMM1891, PMM0979, PMM1003, PMM1035, PMM1082, PMM1244, PMM1974, PMM1975, PMM1363, sec59, ycf49, hli4, hli11
NtcA ABC	GO:0005886	plasma membrane	0.0032	7	18	nrtA, ntrB, cynD, urtB, urtC, urtD, secG
PSII	GO:0031676	plasma membrane-derived thylakoid membrane	8.2e-06	11	41	psbA, psbB, petB, pcbA, psbD, psbC, atpF2, atpE, atpB, psaB, psaA
PSII	GO:0009523	photosystem II	0.00018	5	41	psbA, psbB, pcbA, psbD, psbC
PSII	GO:0009522	photosystem I	0.015	3	41	pcbA, psaB, psaA
PSII	GO:0045259	proton-transporting ATP synthase complex	0.015	3	41	atpF2, atpE, atpB
Ribo-1	GO:0015934	large ribosomal subunit	0.0069	3	141	rplA, rpmF, rplB
Ribo-1	GO:0015935	small ribosomal subunit	2e-07	8	141	rpsD, rpsN, rpsP, rpsT, rpsG, rpsL, rpsM, rpsS
Ribo-1	GO:0022625	cytosolic large ribosomal subunit	0.0061	6	141	rplL, rplS, rpmA, rplM, rplC, rpmI
Ribo-1	GO:0005840	ribosome	4.2e-09	14	141	rplJ, rps1a, rpmG, rpmH, rplU, ycf65, rpmE, rpsK, rpmJ, rplW, rplD, rplT, rplI, rpsF
Ribo-1	GO:1990904	ribonucleoprotein complex	1.7e-10	15	141	rplJ, rps1a, typA, rpmG, rpmH, rplU, ycf65, rpmE, rpsK, rpmJ, rplW, rplD, rplT, rplI, rpsF
Ribo-2	GO:0031676	plasma membrane-derived thylakoid membrane	0.0067	7	39	atpG, atpA, atpH, atpF, atpF2, atpE, secY
Ribo-2	GO:0045259	proton-transporting ATP synthase complex	1.8e-07	6	39	atpG, atpA, atpH, atpF, atpF2, atpE
Ribo-2	GO:0005840	ribosome	0.00012	6	39	rpsJ, rpsH, rplE, rplX, rplP, rplW
Ribo-2	GO:0022625	cytosolic large ribosomal subunit	1.8e-07	7	39	rplL, rplO, rplR, rplF, rplN, rpmC, rplV
Ribo-2	GO:1990904	ribonucleoprotein complex	0.00012	6	39	rpsJ, rpsH, rplE, rplX, rplP, rplW
RpaB~P	GO:0031676	plasma membrane-derived thylakoid membrane	4.1e-07	14	57	psbX, psbO, psbH, psbB, petA, petC, psaJ, psaF, pcbA, psaL, psaI, psaA, psaD, psaC
RpaB~P	GO:0009538	photosystem I reaction center	0.0029	3	57	psaF, psaL, psaD
RpaB~P	GO:0009522	photosystem I	2e-06	6	57	psaJ, pcbA, psaK, psaI, psaA, psaC
RpaB~P	GO:0009523	photosystem II	0.0092	4	57	psbX, psbH, psbB, pcbA

### Sheet: COG
iModulon	Identifier	Identifier Description	q-value	n	N	Enriched Genes
Cell Div	D	Cell cycle control, cell division, chromosome partitioning	0.019	4	35	PMM0051, scpA, minD, sepF
PSII	C	Energy production and conversion	2.1e-07	14	41	ndhF, psbA, petB, ctaE, ctaD, petE, ndhD, pntB, pntA-2, psbD, atpF2, atpB, psaB, psaA
PSII	P	Inorganic ion transport and metabolism	0.0005	8	41	ndhF, bicA, amt, psbB, mntB, PMM0717, psbC, kefB
PhoB	P	Inorganic ion transport and metabolism	0.013	4	15	pstS, chrA, pstC, pstA
PhoB	T	Signal transduction mechanisms	0.013	3	15	phoB, phoR, ptrA
Ribo-2	J	Translation, ribosomal structure and biogenesis	1.6e-10	19	39	rplL, rpsJ, truA, rplO, rpsE, rplR, rplF, rpsH, rplE, rplX, rplN, rpsQ, rpmC, rplP, rpsC, rplV, rpsS, rplB, rplW
Ribo-1	J	Translation, ribosomal structure and biogenesis	3.6e-12	39	141	rplL, rplJ, rplA, rps1a, rpsD, rplS, rpmF, rpsR, rpmG, rpsO, infA, rpmH, rnpA, rpsN, pnp, rpsP, rplU, rpmA, ycf65, rpsT, rpsG, rpsL, rpmE, rpsI, rplM, rpsK, rpsM, rpmJ, rpsS, rplB, rplW, rplD, rplC, infC, rpmI, rplT, rplI, aspS, rpsF
Rre1	O	Posttranslational modification, protein turnover, chaperones	1.5e-05	9	29	grpE, dnaJ, sirA, groL, htpG, PMM1400, groL, groES, dnaK

### Sheet: KEGG-Module
iModulon	Identifier	Identifier Description	q-value	n	N	Enriched Genes
CCM	M00166	Reductive pentose phosphate cycle, ribulose-5P => glyceraldehyde-3P	0.014	2	5	cbbL, cbbS
CCM	M00532	Photorespiration	0.017	2	5	cbbL, cbbS
CCM	M00165	Reductive pentose phosphate cycle (Calvin cycle)	0.021	2	5	cbbL, cbbS
NtcA ABC	M00323	Urea transport system	5e-06	4	18	urtA, urtB, urtC, urtD
NtcA ABC	M00438	Nitrate/nitrite transport system	6.3e-05	3	18	nrtA, ntrB, cynD
PSII	M00161	Photosystem II	0.00049	4	41	psbA, psbB, psbD, psbC
PhoB	M00222	Phosphate transport system	0.00028	3	15	pstS, pstC, pstA
PhoB	M00434	PhoR-PhoB (phosphate starvation response) two-component regulatory system	0.0051	2	15	phoB, phoR
Ribo-1	M00178	Ribosome, bacteria	2.1e-23	33	141	rplL, rplJ, rplA, rps1a, rpsD, rplS, rpmF, rpsR, rpmG, rpsO, rpmH, rpsN, rpsP, rplU, rpmA, rpsT, rpsG, rpsL, rpmE, rpsI, rplM, rpsK, rpsM, rpmJ, rpsS, rplB, rplW, rplD, rplC, rpmI, rplT, rplI, rpsF
Ribo-2	M00178	Ribosome, bacteria	2e-17	18	39	rplL, rpsJ, rplO, rpsE, rplR, rplF, rpsH, rplE, rplX, rplN, rpsQ, rpmC, rplP, rpsC, rplV, rpsS, rplB, rplW
Ribo-2	M00157	F-type ATPase, prokaryotes and chloroplasts	2.5e-07	6	39	atpG, atpA, atpH, atpF, atpF2, atpE
RpaA cox	M00155	Cytochrome c oxidase, prokaryotes	0.00093	3	34	ctaE, ctaD, ctaC
RpaA cox	M00154	Cytochrome c oxidase	0.027	2	34	ctaA, ctaB
RpaA~P	M00006	Pentose phosphate pathway, oxidative phase, glucose 6P => ribulose 5P	0.0085	3	70	gndA, pgl, zwf
RpaA~P	M00004	Pentose phosphate pathway (Pentose phosphate cycle)	0.027	4	70	tal, gndA, pgl, zwf
RpaB~P	M00163	Photosystem I	0.0019	4	57	psaF, psaA, psaD, psaC

### Sheet: KEGG-Pathway
iModulon	Identifier	Identifier Description	q-value	n	N	Enriched Genes
NtcA	map00910	Nitrogen metabolism	0.0044	3	21	nrtA, ntrB, glnA
NtcA ABC	map00910	Nitrogen metabolism	4.9e-08	5	18	nrtA, ntrB, cynD, cynS, glnA
NtcA ABC	map02010	ABC transporters	1.1e-06	7	18	nrtA, ntrB, cynD, urtA, urtB, urtC, urtD
PSII	map00195	Photosynthesis	2.5e-07	11	41	psbA, psbB, petB, petE, psbD, psbC, atpF2, atpE, atpB, psaB, psaA
PSII	map00190	Oxidative phosphorylation	0.00037	7	41	ndhF, ctaE, ctaD, ndhD, atpF2, atpE, atpB
PhoB	map02020	Two-component system	7.1e-05	5	15	phoB, phoR, PMM0708, pstS, ptrA
Ribo-1	map03010	Ribosome	2.2e-23	33	141	rplL, rplJ, rplA, rps1a, rpsD, rplS, rpmF, rpsR, rpmG, rpsO, rpmH, rpsN, rpsP, rplU, rpmA, rpsT, rpsG, rpsL, rpmE, rpsI, rplM, rpsK, rpsM, rpmJ, rpsS, rplB, rplW, rplD, rplC, rpmI, rplT, rplI, rpsF
Ribo-2	map03010	Ribosome	4.4e-17	18	39	rplL, rpsJ, rplO, rpsE, rplR, rplF, rpsH, rplE, rplX, rplN, rpsQ, rpmC, rplP, rpsC, rplV, rpsS, rplB, rplW
Ribo-2	map00190	Oxidative phosphorylation	0.0025	6	39	atpG, atpA, atpH, atpF, atpF2, atpE
Ribo-2	map00195	Photosynthesis	0.0025	7	39	petF, atpG, atpA, atpH, atpF, atpF2, atpE
RpaA cox	map00190	Oxidative phosphorylation	0.044	5	34	ctaE, ctaD, ctaC, ctaA, ctaB
RpaA~P	map00230	Purine metabolism	0.047	8	70	purE, nrdJ, apa2, ureC, ureB, ureA, guaB, purB
RpaB~P	map00195	Photosynthesis	3.3e-09	14	57	psbX, psbO, psbH, psbB, petA, petC, psaJ, psaF, psaK, psaL, psaA, psaD, psaC, psbZ
Rre1	map03018	RNA degradation	0.032	3	29	groL, groL, dnaK
NtcA	map00910	Nitrogen metabolism	0.0044	3	21	nrtA, ntrB, glnA
